# Mechanical signaling through membrane tension induces somal translocation during neuronal migration

**DOI:** 10.1101/2023.08.28.555042

**Authors:** Takunori Minegishi, Honami Hasebe, Tomoya Aoyama, Keiji Naruse, Yasufumi Takahashi, Naoyuki Inagaki

## Abstract

Neurons migrate in a saltatory manner by repeating two distinct steps: extension of the leading process and translocation of the cell body. The former step is critical for determining the migratory route in response to extracellular guidance cues. In the latter step, neurons must generate robust forces that translocate the bulky soma against mechanical barriers of the surrounding three-dimensional environment. However, the link between the leading process extension and subsequent somal translocation remains unknown. By using scanning ion conductance microscopy, we show that leading process extension increases plasma membrane tension. The tension elevation activated mechanosensitive ion channels and triggered Ca^2+^ influx, leading to actomyosin activation at the rear of the cell. Blockade of this signaling pathway disturbed somal translocation, thereby inhibiting neuronal migration in three-dimensional environments. Thus, mechanical signaling through plasma membrane tension and mechano-channels links the leading process extension to somal translocation, allowing rapid and saltatory neuronal migration.
