## Supplementary material for "Mechanical signaling through membrane tension induces somal translocation during neuronal migration": Table S1

### Sheet: Sheet1
Table S1. Related to Figure 3. qPCR primer sets (see Figure 3B)
Piezo1
Primer	Sequence
Fw	5'-TTGACCCTGCCAACTGGTTT-3'
Rv	5'-GCCTCAAACACCAGCAACAG-3'
Piezo2
Primer	Sequence
Fw	5'-GTATTGGATCTACGTCTGCGG-3'
Rv	5'-CAGGATCTTCCTCCACCACTCG-3'
TRPC1
Primer	Sequence
Fw	5'-CAGAAGGACTGTGTGGGCAT-3'
Rv	5'-GAACAGAGCAAAGCAGGTGC-3'
TRPC3
Primer	Sequence
Fw	5'-AGTGTCTGGTCGTGTTGGT-3'
Rv	5'-AAGAATCTTCCCCAGCCTGC-3'
TRPC5
Primer	Sequence
Fw	5'-TACCAATGTGAAGGCCCGAC-3'
Rv	5'-TATCAGCATGATCGGCAATG-3'
TRPC6
Primer	Sequence
Fw	5'-GCCGTCCAAATCTCAGCCGTT-3'
Rv	5'-TGGACAGGAGCTGTTGCTGAC-3'
TRPV2
Primer	Sequence
Fw	5'-GTTTGACCGTGACCGACTCT-3'
Rv	5'-CGTCTTTCCAGTGGAGCCTT-3'
TRPV4
Primer	Sequence
Fw	5'-GCTTCTTCCAGCCCAAGGAT-3'
Rv	5'-TGTCGCCTCATGTCAGCTTT-3'
TRPA1
Primer	Sequence
Fw	5'-ACAAGAAAGCCAGCCCTCTC-3'
Rv	5'-GGTTGCAGCAAAATGGAGGG-3'
TACAN
Primer	Sequence
Fw	5'-CTGCAGCAGGACTTCCAAGGT-3'
Rv	5'-CAGTTGGCCTGGAGTTTGGTC-3'
Tmem63a
Primer	Sequence
Fw	5'-CAGGGCAACAAGACTTTGAA-3'
Rv	5'-TGTGCCTCTGAAAAGACAGG-3'
Tmem63b
Primer	Sequence
Fw	5'-AGAACAGGACGACCATGCACA-3'
Rv	5'-AGAGCCAGCGGAAGAAGAGGT-3'
GAPDH
Primer	Sequence
Fw	5'-TGATGGGTGTGAACCACGAG-3'
Rv	5'-GGCATGGACTGTGGTCATGA-3'
